# A cross model spatial and single-cell atlas reveals the conserved involvement of osteopontin in polycystic kidney disease

**DOI:** 10.1101/2025.09.17.676846

**Authors:** Sarah J. Miller, Hua Zhong, Weidong Wu, Audrey M. Cordova, Morgan E. Smith, Alex Yashchenko, Zhang Li, Daniyal J. Jafree, Chelsea N. Zimmerman, Christa I. DeVette, Vicki Do, Maya Hignite, Isabella G. Darby, Khalecha Bintha Ahmed, Yohan Park, Fariha Nusrat, Bibi Maryam, Sizhao Lu, Xiaoyan Li, Jenny R. Gipson, Xiaogang Li, David A. Long, Mary Weiser-Evans, Bradley K. Yoder, Benjamin D. Cowley, Katharina Hopp, Jason Stubbs, Qin Ma, Anjun Ma, Kurt A. Zimmerman

**Author notes:** Corresponding Author: Kurt A. Zimmerman, Section of Nephrology, Department of Internal Medicine. University of Oklahoma Health Sciences Center Biomedical Sciences building, Room 513, Oklahoma City, Oklahoma 73104. authors contributed equally to this work (Sarah J. Miller, Hua Zhong).

## Abstract

Polycystic kidney disease (PKD) arises from mutations in cilia-associated genes, such as *PKD1* and *PKD2*, expressed in renal epithelial cells, leading to progressive kidney dysfunction and end-stage kidney disease (ESKD). PKD patients exhibit significant heterogeneity in disease progression, largely due to genetic and environmental modifiers. Like patients, mouse models of PKD also exhibit significant heterogeneity with regards to the gene mutated, age of disease onset, and rate of disease progression. To elucidate the cellular and molecular consequences of these variables, we constructed an integrated single-cell and spatial transcriptomics atlas across mouse models of PKD, mapping changes in cell type composition, gene expression, and intercellular signaling networks across the whole atlas and within individual models. Consistently across models, single cell RNA sequencing (scRNAseq) data revealed increased *Spp1* (osteopontin) expression and signaling from PKD-enriched clusters to Ly6c^lo^ monocytes. Global deletion of *Spp1* in *Pkd1*^RC/RC^ mice resulted in reduced cyst severity, improved kidney function, and reduced Ly6c^lo^ monocyte numbers, suggesting that SPP1 signaling to Ly6c^lo^ monocytes promotes PKD progression. We also created a freely available, searchable website (https://bmblx.bmi.osumc.edu/scPKD/) that can be used to identify cross- and intra-model specific changes in gene expression, guiding researchers to new therapeutic targets for treating PKD.
