## Supplementary material for "A cross model spatial and single-cell atlas reveals the conserved involvement of osteopontin in polycystic kidney disease": Table S1

### Sheet: Sheet1
Sample	Replicate	Group	Orthologous	Rate of progression	Gene mutated	Cell types impacted	Sacrifice time points	Methodology	Reagents used	Total number of cells	Number of cells that passed quality control metrics	Sex	2KW/BW	% Cystic index	Cyst count	BUN
Pkd1RC/RC	4772 cystic	PKD	Orthologous	Slow	Pkd1	All cells	12 months	Single cell RNA sequencing	Chromium™ Single Cell 3' GEM, Library & Gel Bead Kit v3.1	3374	2198	M	2.04789	9.29133	1379	29.6351
Pkd1RC/WT Control	4790 Control	Control	Control	Control	Control	All cells	12 months	Single cell RNA sequencing	Chromium™ Single Cell 3' GEM, Library & Gel Bead Kit v3.1	5564	3743	F	1.04182	NA	NA	25.3402
Pkd1RC/WT Control	4793 Control	Control	Control	Control	Control	All cells	12 months	Single cell RNA sequencing	Chromium™ Single Cell 3' GEM, Library & Gel Bead Kit v3.1	6549	4249	M	1.42891	NA	NA	26.4568
Pkd1RC/RC	4841 cystic	PKD	Orthologous	Slow	Pkd1	All cells	12 months	Single cell RNA sequencing	Chromium™ Single Cell 3' GEM, Library & Gel Bead Kit v3.1	7548	4694	F	3.51714	19.8238	2099	52.376
Pkd1RC/RC	4842 cystic	PKD	Orthologous	Slow	Pkd1	All cells	12 months	Single cell RNA sequencing	Chromium™ Single Cell 3' GEM, Library & Gel Bead Kit v3.1	7471	5073	M	2.22074	11.1511	982	34.1291
Pkd2 Control	8569 Control 1	Control	Control	Control	Control	All cells	5 Months post tamoxifen induction (7 months of age)	Single cell RNA sequencing	chromium Single Cell 3' GEM, Library & Gel Bead Kit v3	4678	3133	F
Pkd2 Cystic	8572 Cystic 1	PKD	Orthologous	Slow	Pkd2	All cells	5 Months post tamoxifen induction (7 months of age)	Single cell RNA sequencing	chromium Single Cell 3' GEM, Library & Gel Bead Kit v3	5414	3299	F
Pkd2 Cystic	8573 Cystic 2	PKD	Orthologous	Slow	Pkd2	All cells	5 Months post tamoxifen induction (7 months of age)	Single cell RNA sequencing	chromium Single Cell 3' GEM, Library & Gel Bead Kit v3	5885	3861	F
Pkd2 Control	8574 Control 2	Control	Control	Control	Control	All cells	5 Months post tamoxifen induction (7 months of age)	Single cell RNA sequencing	chromium Single Cell 3' GEM, Library & Gel Bead Kit v3	4831	3025	F
Aged Ift88	Aged_Ift88_1	PKD	Non-Orthologous	Slow	Ift88	All cells	7 Months post tamoxifen induction (9 months of age)	Single cell RNA sequencing	chromium Single Cell 3' GEM, Library & Gel Bead Kit v3	9039	6173	F		23.82	397
Aged Ift88	Aged_Ift88_2	PKD	Non-Orthologous	Slow	Ift88	All cells	7 Months post tamoxifen induction (9 months of age)	Single cell RNA sequencing	chromium Single Cell 3' GEM, Library & Gel Bead Kit v3	9538	6653	F		13.11	183
Aged Ift88 Control	Aged_Ift88_Control_1	Control	Control	Control	Control	All cells	7 Months post tamoxifen induction (9 months of age)	Single cell RNA sequencing	chromium Single Cell 3' GEM, Library & Gel Bead Kit v3	9183	6257	F		NA	NA
Aged Ift88 Control	Aged_Ift88_Control_2	Control	Control	Control	Control	All cells	7 Months post tamoxifen induction (9 months of age)	Single cell RNA sequencing	chromium Single Cell 3' GEM, Library & Gel Bead Kit v3	9816	6325	F		NA	NA
Injured Control	Injured Control_1	Control	Control	Control	Control	All cells	8 weeks post injury	Single cell RNA sequencing	chromium Single Cell 3' GEM, Library & Gel Bead Kit v3	6633	3585	F		NA	NA
Injured Control	Injured Control_2	Control	Control	Control	Control	All cells	8 weeks post injury	Single cell RNA sequencing	chromium Single Cell 3' GEM, Library & Gel Bead Kit v3	7794	5193	F		NA	NA
Injured Ift88	Injured Ift88_1	PKD	Non-Orthologous	Rapid	Ift88	All cells	8 weeks post injury	Single cell RNA sequencing	chromium Single Cell 3' GEM, Library & Gel Bead Kit v3	10134	6666	F		8.15	213
Injured Ift88	Injured Ift88_2	PKD	Non-Orthologous	Rapid	Ift88	All cells	8 weeks post injury	Single cell RNA sequencing	chromium Single Cell 3' GEM, Library & Gel Bead Kit v3	6425	3779	F		7.13	213
Pax8 TetoCre Pkd1 P100 Control	P100 Control 1	Control	Control	Control	Control	Almost all epithelial cells	PN100	Single nuclei RNA sequencing	Chromium Next GEM Single Cell Multiome ATAC+ Gene Expression Reagent Kit (10× Genomics)	13616	12155	M
Pax8 TetoCre Pkd1 P100 Control	P100 Control 2	Control	Control	Control	Control	Almost all epithelial cells	PN100	Single nuclei RNA sequencing	Chromium Next GEM Single Cell Multiome ATAC+ Gene Expression Reagent Kit (10× Genomics)	9873	8741	M
Pax8 TetoCre Pkd1 P100 Control	P100 Control 3	Control	Control	Control	Control	Almost all epithelial cells	PN100	Single nuclei RNA sequencing	Chromium Next GEM Single Cell Multiome ATAC+ Gene Expression Reagent Kit (10× Genomics)	11245	10014	M
Pax8 TetoCre Pkd1 P100 PKD	P100 PKD 1	PKD	Orthologous	Slow	Pkd1	Almost all epithelial cells	PN100	Single nuclei RNA sequencing	Chromium Next GEM Single Cell Multiome ATAC+ Gene Expression Reagent Kit (10× Genomics)	10199	9115	M
Pax8 TetoCre Pkd1 P100 PKD	P100 PKD 2	PKD	Orthologous	Slow	Pkd1	Almost all epithelial cells	PN100	Single nuclei RNA sequencing	Chromium Next GEM Single Cell Multiome ATAC+ Gene Expression Reagent Kit (10× Genomics)	8953	7875	M
Pax8 TetoCre Pkd1 P100 PKD	P100 PKD 3	PKD	Orthologous	Slow	Pkd1	Almost all epithelial cells	PN100	Single nuclei RNA sequencing	Chromium Next GEM Single Cell Multiome ATAC+ Gene Expression Reagent Kit (10× Genomics)	7611	6721	M
Pax8 TetoCre Pkd1 P130 Control	P130 Control 1	Control	Control	Control	Control	Almost all epithelial cells	PN130	Single nuclei RNA sequencing	Chromium Next GEM Single Cell Multiome ATAC+ Gene Expression Reagent Kit (10× Genomics)	10131	8978	M
Pax8 TetoCre Pkd1 P130 Control	P130 Control 2	Control	Control	Control	Control	Almost all epithelial cells	PN130	Single nuclei RNA sequencing	Chromium Next GEM Single Cell Multiome ATAC+ Gene Expression Reagent Kit (10× Genomics)	20000	16395	M
Pax8 TetoCre Pkd1 P130 Control	P130 Control 3	Control	Control	Control	Control	Almost all epithelial cells	PN130	Single nuclei RNA sequencing	Chromium Next GEM Single Cell Multiome ATAC+ Gene Expression Reagent Kit (10× Genomics)	10943	9760	M
Pax8 TetoCre Pkd1 P130 PKD	P130 PKD 1	PKD	Orthologous	Slow	Pkd1	Almost all epithelial cells	PN130	Single nuclei RNA sequencing	Chromium Next GEM Single Cell Multiome ATAC+ Gene Expression Reagent Kit (10× Genomics)	9845	8722	M
Pax8 TetoCre Pkd1 P130 PKD	P130 PKD 2	PKD	Orthologous	Slow	Pkd1	Almost all epithelial cells	PN130	Single nuclei RNA sequencing	Chromium Next GEM Single Cell Multiome ATAC+ Gene Expression Reagent Kit (10× Genomics)	9228	8279	M
Pax8 TetoCre Pkd1 P130 PKD	P130 PKD 3	PKD	Orthologous	Slow	Pkd1	Almost all epithelial cells	PN130	Single nuclei RNA sequencing	Chromium Next GEM Single Cell Multiome ATAC+ Gene Expression Reagent Kit (10× Genomics)	10032	8998	M
Pax8 TetoCre Pkd1 P66 Control	P66 Control 1	Control	Control	Control	Control	Almost all epithelial cells	PN66	Single nuclei RNA sequencing	Chromium Next GEM Single Cell Multiome ATAC+ Gene Expression Reagent Kit (10× Genomics)	10507	9372	M
Pax8 TetoCre Pkd1 P66 Control	P66 Control 2	Control	Control	Control	Control	Almost all epithelial cells	PN66	Single nuclei RNA sequencing	Chromium Next GEM Single Cell Multiome ATAC+ Gene Expression Reagent Kit (10× Genomics)	9942	8791	M
Pax8 TetoCre Pkd1 P66 PKD	P66 PKD 1	PKD	Orthologous	Slow	Pkd1	Almost all epithelial cells	PN66	Single nuclei RNA sequencing	Chromium Next GEM Single Cell Multiome ATAC+ Gene Expression Reagent Kit (10× Genomics)	10031	8995	M
Pax8 TetoCre Pkd1 P66 PKD	P66 PKD 2	PKD	Orthologous	Slow	Pkd1	Almost all epithelial cells	PN66	Single nuclei RNA sequencing	Chromium Next GEM Single Cell Multiome ATAC+ Gene Expression Reagent Kit (10× Genomics)	10295	9218	M
Pkhd1cre Pkd1flox PN14 Control	PN14 Control	Control	Control	Control	Control	Predominantly cells of the collecting duct	PN14	Single cell RNA sequencing	3′ version 3 single-cell kit (PN-1000268, 10× Genomics)	9861	3927	Mix
Pkhd1cre Pkd1flox PN 14 Homo	PN14 Homo	PKD	Orthologous	Rapid	Pkd1	Predominantly cells of the collecting duct	PN14	Single cell RNA sequencing	3′ version 3 single-cell kit (PN-1000268, 10× Genomics)	10325	4833	Mix
Pkhd1cre Pkd1flox PN21 Control	PN21 Control	Control	Control	Control	Control	Predominantly cells of the collecting duct	PN21	Single cell RNA sequencing	3′ version 3 single-cell kit (PN-1000268, 10× Genomics)	14361	7474	Mix
Pkhd1cre Pkd1flox PN21 Homo	PN21 Homo	PKD	Orthologous	Rapid	Pkd1	Predominantly cells of the collecting duct	PN21	Single cell RNA sequencing	3′ version 3 single-cell kit (PN-1000268, 10× Genomics)	12407	7821	Mix
Pkhd1cre Pkd1flox P7 Control	PN7 Control	Control	Control	Control	Control	Predominantly cells of the collecting duct	PN7	Single cell RNA sequencing	3′ version 3 single-cell kit (PN-1000268, 10× Genomics)	8711	2779	Mix
Pkhd1cre Pkd1flox PN7 Homo	PN7 Homo	PKD	Orthologous	Rapid	Pkd1	Predominantly cells of the collecting duct	PN7	Single cell RNA sequencing	3′ version 3 single-cell kit (PN-1000268, 10× Genomics)	9385	3540	Mix
Sham operated Ift88	Sham operated Ift88_1	PKD	Control	Control	Ift88	All cells	8 weeks post injury	Single cell RNA sequencing	chromium Single Cell 3' GEM, Library & Gel Bead Kit v3	6914	3855	F		1.84	66
Sham operated Ift88	Sham operated Ift88_2	PKD	Control	Control	Ift88	All cells	8 weeks post injury	Single cell RNA sequencing	chromium Single Cell 3' GEM, Library & Gel Bead Kit v3	3879	1380	F		2.21	57
											265644
