## Supplementary material for "A cross model spatial and single-cell atlas reveals the conserved involvement of osteopontin in polycystic kidney disease": Table S5

### Sheet: Flow cytometry
	Antibody	Dilution	Company	Catalog number	Clone	Lot
	CD45 BV650	1:200	Biolegend	103151	30-F11	B410647
	CD43 BV605	1:200	BD OptiBuild	747726	S7	5086722
	Ly6g Apc-cy7	1:100	Biolegend	127624	1A8	B425079
	CD11b PE-CY7	1:200	Invitrogen	25-0112-82	M1/70	2691655
	F4/80 450	1:200	Invitrogen	48-4801-82	BM8	2964845
	MHCII AF700	1:200	Biolegend	107622	M5/114.15.2	B448965
	Ly6c BV711	1:200	Biolegend	128037	HK1.4	B449566
	CD8 Percpcy5.5	1:200	Invitrogen	53-6.7	2410098	45-0081-82
	CD4 Fitc	1:100	Invitrogen	RM4-5	2344796	11-0042-85
	CD3 BV786	1:100	BD Horizon	145-2C11	3061570	564379
	Live/Dead	1:500	Invitrogen	L34966A		2552708

### Sheet: scRNAseq
	Antibody	Dilution	Company	Clone	Lot	Catalog number
	CD45 PE-cy5	1:300	Invitrogen	30-F11	2310829	15-0451-81
	CD11b BV650	1:200	Biolegend	M1/70	B382474	101239
	CD64 Percpcy5.5	1:200	Biolegend	X54-5/7.1	B348169	139308
	Ly6g Apc-cy7	1:100	Biolegend	1A8	B367909	127624
	Live/Dead	1:500	Invitrogen		2552708	L34966A
